# Wildlife damage to tropical agroforests: predicting primate-induced fruit loss using species’ energy requirements

**DOI:** 10.64898/2026.10.21.760699

**Authors:** Bruno Simmen, Guillaume Correa-Pimpao, Romane Ibanez, Jeanne Tonnabel, Laurent Tarnaud

## Abstract

1. Quantitatively assessing wildlife damage to food crops in tropical agroforestry systems is notoriously problematic. At the same time, the animal species likely to destroy these crops, such as primates, are often endangered and a source of conflict. Resolving these conflicts may require the implementation of financial compensation where non-monetary solutions are unavailable. Currently, however, there is no suitable method for assessing fruit losses due to the complexities of agroforestry plots used by most small households practising polyculture-based agriculture.

2. We constructed an energy balance model to predict the quantity of cultivated fruit and other locally sourced food required by crop-dependent primates to meet their metabolic needs. The proposed method is based on the principle that, under conditions of energy balance, an animal’s daily energy intake corresponds to its total energy expenditure. The ecophysiological model incorporated the daily food and energy intake of wild primates, measured using the bite-size method and the nutritional composition of food, as well as their total energy expenditure and body composition, measured using doubly labelled water. We tested the model’s predictions on lemurs foraging in several agroforests in Mayotte, and on two frugivorous primate species in Madagascar during different seasons. Additionally, we evaluated whether more conventional dietary analysis methods (feeding-time sampling), or published energetics data could reliably inform the model, and reduce the costs and constraints of field observations.

3. The predictions were generally consistent with direct estimates of food intake (91% ± 25%, n = 14 across different seasons), though this was influenced by the lemurs’ evolutionary-driven seasonal fattening strategy. Time-derived estimates using correction factors or published measurements of total energy expenditure were also consistent, but further studies are required to confirm these findings.

4. *Policy implications*. The study provides proof of concept for a promising approach to quantifying wildlife-related agricultural losses in small-scale agroforestry. This innovative method provides policymakers, farmers’ associations, and non-governmental organisations with sufficiently accurate quantitative estimates to support the development of evidence-based financial compensation schemes.
