## Supplemental TableS2 for "Wildlife damage to tropical agroforests: predicting primate-induced fruit loss using species’ energy requirements"

### Sheet: Feuil1
	Table S2: A comparison of the proportions of different foods in the diet of the Mayotte lemur (Eulemur fulvus), based on mouthful counts
	and the fresh mass ingested, versus the duration of feeding for each food item. The table is divided by study site and season.
	Items accounting for more than 80% of the feeding records altogether are in bold.
	Site/season	Food species	item	% of mass ingested	% of duration
	Tsararano wet	Guava	Fruit	0.223916	0.271414
		Banana	Fruit ripe/slightly ripe	0.207561	0.0869638
		Cythera prune	Fruit	0.20316	0.293767
		Saba comorensis	Fruit	0.191423	0.121783
		Papaya	Fruit	0.053674	0.0286193
		Soursop	Fruit	0.0435539	0.0462802
		Starfruit	Fruit	0.0216699	0.0316354
		Soursop	Flower	0.015161	0.015161
		Papaya	Leaf	0.0150155	0.0150155
		Mango	Leaf	0.00726081	0.00884812
		Mucuna pruriens	Flower	0.00441246	0.00452413
		Jackfruit	Fruit	0.0039789	0.0011059
		Cythera prune	Leaf	0.00294987	0.00914879
		Murraya koenigii	Fruit	0.00121288	0.00227882
		Passion fruit	Petiole	0.00102628	0.00247989
		Abrus precatorius	Leaf	0.000960424	0.00150804
		Coconut	Spikelet	0.000699738	0.0271113
		Albizia lebbeck	Leaf	0.000580371	0.011059
		Centrosoma pubescens	Leaf	0.000548814	0.00318365
		Murraya koenigii	Leaf	0.000482956	0.00247989
		Passion fruit	Leaf	0.000373193	0.00100536
		Jackfruit	Leaf	0.000208549	0.000871314
		Others	Plant parts	0.000169701	0.0137569
	Tsararano dry	Banana	Fruit ripe/slightly ripe	0.445968	0.148722
		Papaya	Fruit	0.12396	0.0730247
		Soursop	Fruit	0.095622	0.237357
		Cythera prune	Leaf	0.0928301	0.189886
		Mango	Fruit	0.0727751	-
		Jackfruit	Fruit	0.0517429	0.0844649
		Guava	Fruit	0.028229	-
		Breadfruit	Flower	0.0184264	0.0301508
		Litsea glutinosa	Leaf	0.0161952	-
		Papaya	Leaf	0.0154484	-
		Citrus reticulata	Fruit	0.0078638	0.0308992
		Avocado	Fruit	0.0059	0.0098
		Breadfruit	Stipule	0.0033	0.0064
		Guava	Leaf	0.0032	0.0171
		Saba comorensis	Flower	0.0026	0.0525
		Hibiscus sabdariffa	Leaf	0.0024	0.013
		Mango	Petiole	0.0022	0.019
		Saba comorensis	Fruit	0.0007	0.0513
		Others	Plant parts	0.0106397	0.0363956
	Kahany wet	Banana	Fruit ripe/slightly ripe	0.443566	0.350787
		Custard apple	Fruit	0.158539	0.12018
		Soursop	Fruit	0.109024	0.0685395
		Rollinia mucosa	Fruit	0.0594519	0.0288675
		Citrus reticulata	Fruit	0.058847	0.151707
		Breadfruit	Fruit	0.0429723	0.0336325
		Cythera prune	Fruit	0.0291377	0.0335217
		Soursop	Flower	0.0231	0.0063
		Cayratia imerinensis	Fruit	0.0227	0.0484
		Papaya	Leaf	0.0195	0.0098
		Cythera prune	Leaf	0.0159	0.0497
		Passiflore	Flower	0.0069	0.0124
		Mango	Leaf	0.0068	0.0188
		Coconut	Spikelet	0.0006	0.0238
		Saba comorensis	Flower	0.0006	0.0166
		Others	Plant parts	0.00236243	0.026966
	Kahany dry	Papaya	Fruit	0.370854	0.238737
		Jackfruit	Fruit	0.269685	0.321246
		Banana	Fruit ripe/slightly ripe	0.177118	0.185324
		Rollinia mucosa	Fruit	0.0720133	0.0359215
		Calophyllum inophyllum	Fruit	0.025365	0.0255119
		Passion fruit	Fleur	0.0248	0.044
		Coffea sp.	Fruit	0.02	0.0486
		Breadfruit	Flower	0.0113	0.0321
		Kapok tree	Flower	0.0113	0.0026
		Coconut	Spikelet	0.0011	0.0165
		Others	Plant parts	0.0164649	0.0494594
	Fruit is ripe unless otherwise stated.
