## Supplemental TableS3 for "Wildlife damage to tropical agroforests: predicting primate-induced fruit loss using species’ energy requirements"

### Sheet: TableS2
Table S3: A comparison of the proportions of different foods in the diet of the Mayotte lemur (Eulemur fulvus), based on either scan units or weighted scan units.
The table is divided by study site and season.
Site/season	Food species	Item	% of scans	Feeding rate	% of scans (weighted)
Tsararano wet	Saba comorensis	Fruit	0.212581	6.95593	0.275375
	Banana	Fruit	0.16269	3.83	0.115591
	Banana	Fruit (slightly ripe)	0.0281996	3.83	0.0200517
	Cythera prune	Fruit	0.1533	5.67544	0.161904
	Guava	Fruit	0.1361	4.91479	0.124474
	Soursop	Fruit	0.0324	7.7068	0.046466
	Coconut	Spikelet	0.0454	0.231134	<1
	Mango	Leaf	0.0259179	2.30157	0.0111005
	Starfruit	Fruit	0.0237	5.18416	0.0228635
	Papaya	Fruit	0.0237581	14.2824	0.0631437
	Papaya	Leaf	0.0172	6.48175	0.0207461
	Breadfruit	Fruit	0.0151188	9.4697	0.0266422
	Ipomea alba	Petiole	0.012959	0.964286	<1
	Abrus precatorius	Leaf	0.0107991	4.66667	<1
	Cythera prune	Leaf	<1	2.95618	<1
	Passion fruit	Flower	<1	6.74598	<1
	Albizia spp.	Leaf	<1	1.0125	<1
	Jackfruit	Pedoncle	<1	1.32	<1
	Centrosoma pubescens	Fleurs	<1	0.5	<1
	Soursop	Fleurs	<1	19.3167	<1
	Albizia spp.	Leaf	<1	0.298286	<1
	Murraya koenigi	Leaf	<1	1.42703	<1
	Passion fruit	Leaf	<1	1.56923	<1
Tsararano dry	Banana	Fruit	0.1127	2.71	0.111019
	Banana	Fruit (slightly ripe)	0.0982	2.71	0.0967349
	Soursop	Fruit	0.1309	2.12068	0.100857
	Cythera prune	Leaf	0.185436	3.15678	0.141801
	Saba comorensis	Flower	0.0727273	0.500155	0.132157
	Starfruit	Fruit	0.0509091	5.18416	0.0958875
	Litsea glutinosa	Leaf	0.0436	3.2	0.0500866
	Mango	Petiole	0.0254	0.788764	<1
	Papaya	Leaf	0.0218182	6.48175	0.0513806
	Mango	Leaf	0.0218	2.45633	0.019455
	Papaya	Fruit	0.0182	11.7336	0.0775876
	Centrosoma pubescens	Leaf	0.0182	0.333333	<1
	Saba comorensis	Fruit	0.0109	6.95593	0.0275467
	Jackfruit	Fruit	<1	5.27035	0.0134442
	Albizia lebbeck	Leaf	<1	0.3375	<1
Kahany wet	Banana	Fruit (slightly ripe)	0.2045	3.83	0.15553
	Banana	Fruit	0.0817844	3.83	0.0622001
	Custard apple	Fruit	0.107807	9.01416	0.192736
	Breadfruit	Fruit	0.0929368	9.4697	0.174549
	Citrus sp	Fruit	0.0929193	1.9817	0.0365205
	Soursop	Fruit	0.0669145	9.62865	0.127784
	Cythera prune	Feuille jeune	0.0520446	2.78654	0.0246539
	Cayratia imerinensis	Fruit	0.0446097	0.721756	<1
	Cythera prune	Fruit	0.0446097	6.92628	0.0612804
	Mango	Leaf	0.0408572	2.995	0.0259
	Citrus reticulata	Fruit	0.0334572	5.12964	0.0340384
	Papaya	Leaf	0.0148699	16.8817	0.0497869
	Mango	Petiole	0.0149	0.77	<1
	Jackfruit	Petiole	<1	1.08718	<1
	Jackfruit	Leaf	<1	1.69787	<1
	Rollinia mucosa	Fruit	<1	11.4592	<1
	Passion fruit	Leaf	<1	1.56923	<1
Kahany dry	Jackfruit	Fruit	0.259516	3.04588	0.181713
	Papaya	Fruit	0.16263	9.58378	0.3583
	Banana	Fruit ripe/slightly ripe	0.124567	2.71	0.077642
	Banana	Fruit ripe/slightly ripe	0.0276817	2.71	0.0172538
	Jackfruit	Flower	0.131488	3.50579	0.105979
	Breadfruit	Flower	0.0484429	2.4734	0.0275445
	Passion fruit	Flower	0.0449827	4.27742	0.044232
	Mango	Leaf	0.0380623	3.19699	0.0279734
	Kapok tree	Flower	0.0346021	3	0.0238634
	Calophyllum inophyllum	Fruit	0.0311419	6.98328	0.0499935
	Coffea sp.	Fruit	0.0242215	3.9407	0.0219423
	Rollinia mucosa	Fruit	0.0138408	10.4725	0.0333213
	Coconut	Spikelet	0.0138408	0.183324	<1
	Cythera prune	Fruit	<1	5.67544	<1
	Breadfruit	Fruit	<1	7.57576	<1
Fruit is ripe unless otherwise stated.
