## Supplemental TableS4 for "Wildlife damage to tropical agroforests: predicting primate-induced fruit loss using species’ energy requirements"

### Sheet: Feuil1
	Table S4: Predictive calculation of individual daily food intake (g/day) in Tsararano and Kahany (Mayotte Island) in different seasons, based on the mouthful method for determining diet. These calculations are derived from measured energy expenditure (TEE), the percentage of each food item relative to the total diet (based on the edible portion only), and the caloric density of the foods (see Tab…
	Tsararano								Kahany
	wet	item	Fresh matter ingested	Energy density	Energy intake per g ingested	Predicted fresh mass ingested			wet	item	Fresh matter ingested	Energy density	Energy intake per g ingested	Predicted fresh mass ingested
	Species		(% diet excluding seeds)	kJ/100g	kJ	g/d			Species		(% diet excluding seeds)	kJ/100g	kJ	g/d
	Banana	Fruit	0.1998	368	0.735264	46.6417			Banana	Fruit	0.499144	367.84	1.83605	90.2468
	Banana	Fruit (slightly ripe)	0.0393	272	0.106896	9.17426			Banana	Fruit (slightly ripe)		272	0	0
	Soursop	Fruit	0.0371188	251	0.0931682	8.66508			Soursop	Fruit	0.0907869	250.8	0.227694	16.4146
	Cythera prune	Fruit	0.233977	192	0.449236	54.6201			Cythera prune	Fruit	0.0327886	192.28	0.063046	5.92829
	Mango	Leaf	0.0083622	226	0.0188986	1.95209			Mango	Leaf	0.00769012	225.72	0.0173581	1.3904
	Starfruit	Fruit	0.025	188	0.047	5.83605			Breadfruit	Fruit	0.0386853	455.62	0.176258	6.99443
	Saba comorensis	Fruit	0.1345	234	0.31473	31.3979			Saba comorensis	Fruit		234	0	0
	Guava	Fruit	0.206305	205	0.422926	48.1603			Custard apple	Fruit	0.132018	263	0.347208	23.8693
	Jackfruit	Fruit	0.00458246	393	0.0180091	1.06974			Rollinia mucosa	Fruit	0.0495069	129.58	0.064151	8.95101
	Papaya	Fruit	0.0618158	134	0.0828332	14.4304			Papaya	Fruit		134	0	0
	Abrus precatorius	Leaf	0.00110611	259	0.00286483	0.258213			Citrus reticulata	Fruit	0.0662204	204.82	0.135633	11.9729
	Papaya	Leaf	0.0172933	113	0.0195414	4.03697			Papaya	Leaf	0.0219718	112.86	0.0247973	3.97257
	Abrus precatorius	Leaf	0.00110611	259.16	0.0028666	0.258213
	Murraya koenigi	leaf	0.000556216	368	0.00204687	0.129844
	Albizia spp.	Leaf	0.000668407	259	0.00173117	0.156034
	Subtotal*		0.971492		2.31801	226.787			Subtotal*		0.938812		2.8922	169.74
	Total†		1		2.38603	233.442			Total†		1		3.0807	180.803
	Measured TEE (kJ/d)	557							Measured TEE (kJ/d)	557
	dry	item	Fresh matter ingested	Energy density	Energy intake per g ingested	Predicted fresh mass ingested			dry	item	Fresh matter ingested	Energy density	Energy intake per g ingested	Predicted fresh mass ingested
	Species		(% diet excluding seeds)	kJ/100g	kJ	g/d			Species		(% diet excluding seeds)	kJ/100g	kJ	g/d
	Banana	Fruit	0.325796	367.84	1.19841	55.7402			Jackfruit	Fruit	0.275726	392.92	1.08338	54.6579
	Banana	Fruit (slightly ripe)	0.134343	271.7	0.365011	22.9847			Banana	Fruit (slightly ripe)	0.1811	271.7	0.492049	35.9
	Papaya	Fruit	0.127899	133.76	0.171077	21.8821			Soursop	Fruit	0.00459911	250.8	0.0115346	0.911694
	Cythera prune	Leaf	0.0957799	246.62	0.236212	16.3869			Breadfruit	Fruit	0.0065578	455.62	0.0298787	1.29997
	Mango	Fruit	0.0750876	234.08	0.175765	12.8467			Coffea sp.	Fruit	0.0204112	209	0.0426593	4.04616
	Soursop	Fruit	0.0730088	250.8	0.183106	12.491			Rollinia mucosa	Fruit	0.0544834	129.58	0.0705996	10.8004
	Jackfruit	Fruit	0.0533871	392.92	0.209769	9.13396			Papaya	Fruit	0.37916	133.76	0.507165	75.162
	Guava	Fruit	0.0233008	204.82	0.0477248	3.98653
	Litsea glutinosa	Leaf	0.0167098	209	0.0349234	2.85887
	Papaya	Leaf	0.0159393	112.86	0.0179891	2.72705
	Citrus reticulata	Fruit	0.00811369	204.82	0.0166185	1.38817
	Avocado	Fruit	0.00607057	505.78	0.0307038	1.03861
	Starfruit	Fruit	0.00254453	234	0.0059542	0.594
	Subtotal*		0.95798		2.69326	164.059			Subtotal*		0.922038		2.23727	182.778
	Total†		1		2.8114	171.089			Total†		1		2.42644	198.233
	Measured TEE (kJ/d)	481							Measured TEE (kJ/d)	481
	*: percentage of the diet accounted by items with known caloric content
	†: assuming the missing elements have a caloric content equivalent to the weighted average energy density of other food items
	Note that more detailed assumptions can be made here about the caloric value of the missing component by separating gross food categories (e.g. fruit, leaf,…) within it
