## Supplemental TableS5 for "Wildlife damage to tropical agroforests: predicting primate-induced fruit loss using species’ energy requirements"

### Sheet: Feuil1
	Table S5: Predictive calculation of individual daily food intake (g/day) in Tsararano and Kahany in different seasons, based on weighted dietary scans. These calculations are derived from measured energy expenditure (TEE), the percentage of each food item relative to the total diet (based on the edible portion only), and the caloric density of the foods (see Table S1). The formulas behind the fig…
	Tsararano , wet	item	Fresh matter ingested	Energy density	Energy intake per g ingested	Predicted fresh mass ingested		Tsararano , dry	item	Fresh matter ingested	Energy density	Energy intake per g ingested	Predicted fresh mass ingested				Kahany , wet	item	Fresh matter ingested	Energy density	Energy intake per g ingested	Predicted fresh mass ingested		Kahany , dry	item	Fresh matter ingested	Energy density	Energy intake per g ingested	Predicted fresh mass ingested
	Espèce		(% diet excluding seeds)	kJ/100g	kJ	g/d		Espèce		(% diet excluding seeds)	kJ/100g	kJ	g/d				Espèce		(% diet excluding seeds)	kJ/100g	kJ	g/d		Espèce		(% diet excluding seeds)	kJ/100g	kJ	g/d
	Saba comorensis	Fruit	0.27398	234.08	0.641332	64.3035		Banana	Fruit	0.111019	367.84	0.408371	22.2662				Banana	Fruit	0.0622001	367.84	0.228797	11.998		Jackfruit	Fruit	0.181713	259.16	0.470927	38.2015
	Banana	Fruit	0.115591	368	0.425376	27.1295		Banana	Fruit (slightly ripe)	0.0967349	271.7	0.262829	19.4015				Banana	Fruit (slightly ripe)	0.15553	271.7	0.422575	30.0008		Papaya	Fruit	0.3583	204.82	0.733869	75.3252
	Banana	Fruit (slightly ripe)	0.0200517	272	0.0545406	4.70617		Soursop	Fruit	0.100857	133.76	0.134906	20.2281				Custard apple	Fruit	0.192736	263	0.506896	37.1777		Banana	Fruit	0.0172538	367.84	0.0634664	3.62726
	Cythera prune	Fruit	0.161904	192	0.310856	37.9992		Cythera prune	Leaf	0.212701	246.62	0.524563	42.66				Breadfruit	Fruit	0.174549	456	0.795941	33.6694		Banana	Fruit (slightly ripe)	0.077642	271.7	0.210953	16.3227
	Guava	Fruit	0.124474	205	0.255172	29.2143		Starfruit	Fruit	0.0958875	234.08	0.224453	19.2315				Soursop	Fruit	0.127784	251	0.320739	24.6489		Mango	Leaf	0.0279734	226	0.0632199	5.88084
	Soursop	Fruit	0.046466	251	0.11663	10.9056		Litsea glutinosa	Leaf	0.0500866	250.8	0.125617	10.0455				Cythera prune	Leaf	0.0246539	247	0.0608952	4.7556		Coffea sp.	Fruit	0.0219423	209	0.0458595	4.61293
	Mango	Leaf	0.0111005	226	0.0250871	2.6053		Papaya	Leaf	0.0513806	209	0.107385	10.3051				Cythera prune	Fruit	0.0612804	192	0.117658	11.8206		Rollinia mucosa	Fruit	0.0333213	130	0.0433177	7.00513
	Starfruit	Fruit	0.0228635	188	0.0429834	5.3661		Mango	Leaf	0.019455	112.86	0.0219569	3.90196				Mango	Leaf	0.0259	226	0.058534	4.99596		Cythera prune	Fruit	0.00451451	192	0.00866786	0.949084
	Papaya	Fruit	0.0631437	134	0.0846125	14.8199		Papaya	Fruit	0.0775876	204.82	0.158915	15.5612				Citrus reticulata	Fruit	0.0340384	205	0.0697787	6.56581		Breadfruit	Fruit	0.00602612	456	0.0274791	1.26687
	Papaya	Leaf	0.0207461	113	0.0234431	4.86915		Saba comorensis	Fruit	0.0275467	183.92	0.050664	5.52487				Papaya	Leaf	0.0497869	113	0.0562592	9.60361		Listea glutinosa	Leaf	0.00275879	209	0.00576587	0.579979
	Breadfruit	Fruit	0.0266422	456	0.121488	6.25296		Jackfruit	Fruit	0.0134442	259.16	0.034842	2.69641				Jackfruit	Leaf	0.00250366	238	0.00595871	0.482941
	Cythera prune	Leaf	0.00473092	246.62	0.0116674	1.11035		Albizia spp.	Leaf	0.000379966	259	0.000984113	0.0891787				Rollinia mucosa	Fruit	0.00844876	130	0.0109834	1.62972
	Abrus precatorius	Leaf	0.00937805	259.16	0.0243041	2.20104											Albizia sp	Leaf	0.000439848	259	0.00113921	0.0882174		Subtotal*		0.731445		1.67353	153.771
	Murraya koenigi	leaf	0.000576034	368	0.0021198	0.135196		Subtotal*		0.857079		2.05549	171.912											Total†		1		2.28797	210.23
	Albizia sp.	Leaf	0.000937411	259	0.0024279	0.220012		Total†		1		2.39825	200.563				Subtotal*		0.919851		2.65616	177.437		Measured TEE (kJ/d)	481
								Measured TEE (kJ/d)	481								Total†		1		2.88759	192.894
	Subtotal*		0.902586		2.14204	211.838											Measured TEE (kJ/d)	557
	Total†		1		2.37323	234.702
	Measured TEE (kJ/d)	557
	*: percentage of the diet accounted by items with known caloric content
	†: assuming the missing elements have a caloric content equivalent to the weighted average energy density of other food items
	Note that more detailed assumptions can be made here about the caloric value of the missing component by separating gross food categories (e.g. fruit, leaf,…) within it
