## Supplemental TableS6 for "Wildlife damage to tropical agroforests: predicting primate-induced fruit loss using species’ energy requirements"

### Sheet: Feuil1
	Table S6: Predictive calculation of individual daily food intake (g/day) for Eulemur fulvus in Mayotte (Kahany2 and Passamainty) in different seasons, based on the mouthful method for determining diet. These calculations are derived from measured energy expenditure (TEE), the percentage of each food item relative to the total diet (based on the edible portion only), and the caloric density of the…
	Kahany2								Passamainty
	wet	item	Fresh matter ingested	Energy density	Energy intake per g ingested	Predicted fresh mass ingested			wet	item	Fresh matter ingested	Energy density	Energy intake per g ingested	Predicted fresh mass ingested
	Espèce		(% diet excluding seeds)	kJ/100g	kJ	g/d			Espèce		(% diet excluding seeds)	kJ/100g	kJ	g/d
	Litsea glutinosa	Leaf	0.1918	209	0.400862	40.5851			Papaya	Fruit	0.377	134	0.50518	114.118
	Breadfruit	Fruit	0.144224	455.6	0.657083	30.5179			Papaya	Leaf	0.14	113	0.1582	42.3782
	Guava	Fruit	0.0201	205	0.041205	4.25318			Orange tree	Fruit	0.083	205	0.17015	25.1242
	Banana	Fruit (slightly ripe)	0.114747	272	0.312111	24.2805			Banana	Fruit	0.12	368	0.4416	36.3242
	Coffea	Fruit	0.00022423	209	0.00046864	0.0474472			Mango	Fruit	0.0302	259	0.078218	9.14158
	Banana	Fruit	0.064493	368	0.237334	13.6468			Citrus reticulata	Fruit	0.0543	205	0.111315	16.4367
	Albizia sp.	Leaf	0.00200407	259	0.00519054	0.424063			Guava	Fruit	0.0028	205	0.00574	0.847564
	Soursop	Fruit	0.0317964	251	0.0798089	6.72815			Soursop	Fruit	0.0085	251	0.021335	2.57296
	Papaya	Leaf	0.031462	113	0.0355521	6.65739			Banana	Fruit (slightly ripe)	0.0103	272	0.028016	3.11783
	Papaya	Fruit	0.0493175	133.76	0.065967	10.4356			Litsea glutinosa	Leaf	0.0014	209	0.002926	0.423782
	Citrus reticulata	Fruit	0.00611596	205	0.0125377	1.29414
	Mango	Leaf	0.0365154	225.7	0.0824153	7.7267
	Kapok	Leaf	0.134751	183.92	0.247833	28.5134
	Subtotal*		0.827549		2.17837	175.11			Subtotal*		0.8275		1.52268	250.485
	Total†		1		2.63231	211.601			Total†		1		1.8401	302.701
	Measured TEE (kJ/d)	557							Measured TEE (kJ/d)	557
	dry	item	Fresh matter ingested	Energy density	Energy intake per g ingested	Predicted fresh mass ingested			dry	item	Fresh matter ingested	Energy density	Energy intake per g ingested	Predicted fresh mass ingested
	Espèce		(% diet excluding seeds)	kJ/100g	kJ	g/d			Espèce		(% diet excluding seeds)	kJ/100g	kJ	g/d
	Papaya	Fruit	0.370678	134	0.496708	102.975			Papaya	Fruit	0.4737	134	0.634758	102.332
	Jackfruit	Fruit	0.140581	221.54	0.311444	39.0538			Banana	Fruit	0.2075	368	0.764	44.8255
	Litsea glutinosa	Leaf	0.0706406	209	0.147639	19.6241			Banana	Fruit (slightly ripe)	0.1346	272	0.366	29.0772
	Kapok	Leaf	0.380496	183.92	0.699809	105.703			Breadfruit	Fruit	0.0415	364	0.151	8.9651
	Mango	Leaf	0.0230732	226	0.0521455	6.40979			Mango	Leaf	0.0005	225.7	0.001	0.108013
	Papaya	Leaf	0.00552651	113	0.00624495	1.53527			Papaya	Leaf	0.0059	113	0.007	1.27456
	Coffea	Fruit	0.00449291	209	0.00939019	1.24814			Jackfruit	Fruit	0.0497	221.54	0.11	10.7365
	Mangifera indica	Leaf	0.000487761	226	0.00110234	0.135501
	Subtotal*		0.995976		1.72448	276.684
	Total†		1		1.73145	277.802			Subtotal*		0.9134		2.03376	197.319
	Measured TEE (kJ/d)	481							Total†		1		2.22658	216.026
									Measured TEE (kJ/d)	481
	*: percentage of the diet accounted by items with known caloric content
	†: assuming the missing elements have a caloric content equivalent to the weighted average energy density of other food items
	Note that more detailed assumptions can be made here about the caloric value of the missing component by separating gross food categories (e.g. fruit, leaf,…) within it
