## Supplemental TableS7 for "Wildlife damage to tropical agroforests: predicting primate-induced fruit loss using species’ energy requirements"

### Sheet: Feuil1
	Table S7: Predictive calculation of individual daily food intake (g/day) for Eulemur rufifrons x collaris and Lemur catta in Berenty in different seasons, based on the mouthful method for determining diet. These calculations are derived from measured energy expenditure (TEE), the percentage of each food item relative to the total diet (based on the edible portion only), and the caloric density of…
	Eulemur rufifrons x collaris								Lemur catta
	Late wet	item	Fresh matter ingested	Energy density	Energy intake per g ingested	Predicted fresh mass ingested			Late wet	item	Fresh matter ingested	Energy density	Energy intake per g ingested	Predicted fresh mass ingested
	Espèce		(% diet excluding seeds)	kJ/100g	kJ	g/d			Species		(% diet excluding seeds)	kJ/100g	kJ	g/d
	Celtis bifida	Fruit	0.437	142.847	0.624239	123.83			Azadarichta indica	Fruit	0.4303	225.823	165.025	1.25203
	Azadarichta indica	Fruit	0.1794	369.846	0.663503	50.8354			Celtis bifida	Fruit	0.2873	165.025	0.474117	0.835948
	Tamarindus indica	Mature leaf	0.1088	165.025	0.179547	30.8299			Celtis philipensis	Fruit mature	0.0233	329.327	0.0767331	0.0677953
	Celtis philipensis	Unripe fruit	0.0798	329.327	0.262803	22.6124			Tamarindus indica	Feuille jeune	0.0267	225.823	0.0602949	0.0776882
									Tamarindus indica	Feuille mature	0.0023	165.025	0.00379557	0.00669224
	Subtotal*		0.805		1.73009	228.108			Subtotal*		0.7699		165.64	2.24016
	Total†		1		2.14918	283.363			Total†		1		215.145	2.90967
	Measured TEE (kJ/d)	609							Measured TEE (kJ/d)	626
	Early dry	item	Fresh matter ingested	Energy density	Energy intake per g ingested	Predicted fresh mass ingested			Early dry	item	Fresh matter ingested	Energy density	Energy intake per g ingested	Predicted fresh mass ingested
	Species		(% diet excluding seeds)	kJ/100g	kJ	g/d			Espèce		(% diet excluding seeds)	kJ/100g	kJ	g/d
	Tamarindus indica	Unripe fruit	0.6982	125.866	0.878798	310.117			Tamarindus indica	Unripe fruit	0.4002	125.866	0.503717	1.16445
	Tamarindus indica	Mature leaf	0.2688	165.025	0.443587	119.392			Tamarindus indica	Mature leaf	0.2062	165.025	0.340281	0.599974
	Celtis philipensis	Fruit	0.0018	329.327	0.00592788	0.799499
	Celtis bifida	Fruit	0.0003	142.847	0.00042854	0.13325
	Subtotal*		0.9691		1.32874	430.441			Subtotal*		0.6064		0.843998	1.76442
	Total†		1		1.37111	444.166			Total†		1		1.39182	449.772
	Measured TEE (kJ/d)	609							Measured TEE (kJ/d)	626
	Early wet	item	Fresh matter ingested	Energy density	Energy intake per g ingested	Predicted fresh mass ingested			Early wet	item	Fresh matter ingested	Energy density	Energy intake per g ingested	Predicted fresh mass ingested
	Espèce		(% diet excluding seeds)	kJ/100g	kJ	g/d			Espèce		(% diet excluding seeds)	kJ/100g	kJ	g/d
	Celtis philipensis	Fruit	0.1793	295.496	0.529825	56.8357			Tamarindus indica	Young leaf	0.4717	225.823	1.06521	1.37249
	Tamarindus indica	Young leaf	0.1731	225.823	0.3909	54.8703			Tamarindus indica	Unripe fruit	0.1983	125.866	0.249593	0.576988
	Tamarindus indica	Unripe fruit	0.0884	125.866	0.111266	28.0216			Celtis philipensis	Fruit	0.11	329.327	0.362259	0.320064
	Tamarindus indica	Mature leaf	0.0169	165.025	0.0278892	5.35707			Tamarindus indica	Mature leaf	0.1103	165.025	0.182022	0.320937
	Ficus polita	Fruit	0.5133	156.95	0.805623	162.709
	Subtotal*		0.971		1.8655	307.794			Subtotal*		0.8903		1.85908	2.59048
	Total†		1		1.92122	316.986			Total†		1		2.08815	299.786
	Measured TEE (kJ/d)	609							Measured TEE (kJ/d)	626
	*: percentage of the diet accounted by items with known caloric content
	†: assuming the missing elements have a caloric content equivalent to the weighted average energy density of other food items
	Note that more detailed assumptions can be made here about the caloric value of the missing component by separating gross food categories (e.g. fruit, leaf,…) within it
	References
	Long E (2002). The Feeding Ecology of Pteropus rufus in a Remnant Gallery Forest Surrounded by Sisal Plantations in South-East Madagascar. PhD thesis, University of Aberdeen, UK.
	Simmen, B., & Rasamimanana, H. (2018). Energy (im-)balance in frugivorous lemurs in Southern Madagascar: A preliminary study in Lemur catta and Eulemur rufifrons × collaris. Folia Primatologica 89: 382-396.
	Simmen, B., Hladik A., & Ramasiarisoa, P. L. (2003). Food intake and dietary overlap in native Lemur catta and Propithecus verreauxi and introduced Eulemur fulvus at Berenty, Southern Madagascar. International Journal of Primatology 24: 949-968.
	Simmen, B., Bayart, F., Rasamimanana, H., et al. (2010). Total energy expenditure and body composition in two free-living sympatric lemurs. PLoS One 5: e9860. https://doi.org/10.1371/journal.pone.0009860
