## Supplemental TableS8 for "Wildlife damage to tropical agroforests: predicting primate-induced fruit loss using species’ energy requirements"

### Sheet: Feuil1
	Table S8: A comparison of predictive models and direct observational estimates of food intake across different primate species, sites and seasons, based on the mouthful method of determining diet.
	Species	Site	Season	Food intake*			Food intake*				Food intake*
				Measured			Prediction 1†				Prediction 1, incomplete dietary records ‡
				Mean	sd	# food items	TEE-predicted	Predictive accuracy	% of diet	# food items	TEE-predicted	Predictive accuracy	% of diet	# food items
				g /ind.d	g /ind.d		g /ind.d				g /ind.d
	Eulemur fulvus	Tsararano	late-wet	354.228	130	26	233.56	0.659351	0.97	12	281.628	0.795049	0.427076	2
		Tsararano	mid-dry	176.258	67	27	170.654	0.968206	0.96	12	187.709	1.06497	0.520368	3
		Kahany	late-wet	248.719	130	22	180.773	0.726815	0.94	9	198.999	0.800094	0.602615	3
		Kahany	mid-dry	224.569	155	28	198.231	0.882719	0.92	7	189.459	0.843657	0.559983	2
	Eulemur fulvus	Kahany2	late-wet	280.428	73	21	211.606	0.754583	0.83	14	193.772	0.690988	0.432767	3
		Kahany2	mid-dry	235.771	17	13	277.802	1.17591	0.99	9	247.849	1.05123	0.521078	2
	Eulemur fulvus	Passamainty	late-wet	329.82	93	23	302.687	0.917732	0.83	10	224	0.680385	0.516558	2
		Passamainty	mid-dry	306.645	89	18	216.057	0.704583	0.91	7	234.318	0.764135	0.681244	2
	Eulemur rufifrons x collaris	Malaza	late-wet	308.471	110	22	283.359	0.918592	0.81	5	291.491	0.944952	0.616401	2
		Malaza	early dry	455.778	109	11	444.167	0.974525	1	11	483.847	1.06159	0.657265	1
		Malaza	early wet	291.435	83	14	316.987	1.08767	0.99	8	315.908	1.08397	0.692372	2
	Lemur catta	Malaza	late-wet	328	120	42	225.125	0.686357	0.93	13	224.395	0.68413	0.590189	2
		Malaza	early dry	285.356	71	29	449.863	1.5765	0.97	23	441.172	1.54604	0.590189	2
		Malaza	early wet	400.905	67	15	299.783	0.747766	0.99	12	318.997	0.795693	0.67	2
	Mean ± sd							91 ± 25%				91 ± 24%
	*: fresh matter, excluding undigested seeds swallowed with fruit pulp
	†: near-complete information on the nutritional composition of each food item
	‡: model with dietary records that are arbitrarily restricted to 43–69% of the total diet (see §3.3 of the main text)
