## Supplemental Table for "Wildlife damage to tropical agroforests: predicting primate-induced fruit loss using species’ energy requirements"

### Sheet: Bite size
	Table S9: Mass of whole cultivated fruits collected by all lemur groups at each site (Mayotte Island), according to direct quantification (Intake) and predictions based on energy requirements (Prediction 1: bite-size method; Prediction 2: weighted scan sampling)
	Tsararano	Wet season							Dry season
		kg j-1				kg month-1			kg j-1				kg month-1
	Cultivated fruit species	Consumed	Prediction 1	Prediction 2		Consumed	Prediction 1	Prediction 2	Consumed	Prediction 1	Prediction 2		Consumed	Prediction 1	Prediction 2
	Guava	11.4922	7.57468	5.71768		344.766	227.24	171.53	0.636018	0.624251	0		19.3755	18.8646	0
	Banana	10.8535	7.20752	5.11553		328.055	216.226	153.466	10.4713	10.1952	5.39478		314.14	305.856	161.843
	Cythera prune	5.4936	3.64816	3.15823		166.048	109.445	94.747	0	0	0		0	0	0
	Papaya	2.10451	1.39755	1.78601		63.6104	41.9265	53.5803	2.18293	2.12537	1.51105		65.4879	63.761	45.3315
	Soursop	1.12329	0.664539	1.16825		33.9524	22.3785	35.0476	1.10763	1.07843	1.74598		33.229	32.3528	52.3793
	Starfruit	0.509795	0.301594	0.388015		15.4089	10.1562	11.6404	0.0260575	0.0253704	1.12047		0.781725	0.761111	33.6141
	Jackfruit	0.0943099	0.0621609	0		2.8293	1.86483	0	0.546716	0.532299	0.157099		16.4015	15.969	4.71296
	Breadfruit	0	0	0.565178		0	0	16.9553	0	0	0		0	0	0
	Kahany	Wet season							Dry season
		kg j-1				kg month-1			kg j-1				kg month-1
	Cultivated fruit species	Consumed	Prediction 1	Prediction 2		Consumed	Prediction 1	Prediction 2	Consumed	Prediction 1	Prediction 2		Intake	Prediction 1	Prediction 2
	Banana	11.0077	8.04078	3.66386		330.23	241.223	109.916	3.60602	3.1831	1.7823		107.73	95.493	53.4689
	Custard apple	1.94094	1.4178	2.16218		58.2283	42.534	64.8655	0	0	0		0	0	0
	Soursop	1.33476	0.975	1.43353		40.0427	29.25	43.0059	0.0610509	0.0629835	0		2.13164	1.88951	0
	Citrus	0.914902	0.668309	0.809104		27.4471	20.0493	24.2731	0	0	0		0	0	0
	Rollinia	0.646449	0.472212	0.0947813		19.3935	14.1664	2.84344	1.74353	1.53917	0.417218		52.0923	46.1751	12.5165
	Breadfruit	0.479886	0.350543	1.65219		14.3966	10.5163	49.5656	0.0587598	0.0518727	0.0636638		1.7628	1.55618	1.90991
	Cythera prune	0.374012	0.273205	0.533378		11.2204	8.19615	16.0014	0	0	0		0	0	0
	Jackfruit	0	0	0		0	0	0	2.47058	2.18101	1.53579		73.815	65.4304	46.0736
	Papaya	0	0	0		0	0	0	5.66231	4.99864	5.04708		169.869	149.959	151.412
	Coffea	0	0	0		0	0	0	0.653179	0.576621	0.662323		19.5154	17.2986	19.8697
